# Cell-of-Origin Analysis of Metastatic Gastric Cancer Uncovers the Origin of Inherent Intratumor Heterogeneity and a Fundamental Prognostic Signature

**DOI:** 10.1101/725390

**Authors:** Ruiping Wang, Shumei Song, Kazuto Harada, Guangchun Han, Melissa Pool Pizzi, Meina Zhao, Ghia Tatlonghari, Shaojun Zhang, Yuanxin Wang, Shuangtao Zhao, Brian D. Badgwell, Mariela Blum Murphy, Namita Shanbhag, Jeannelyn S. Estrella, Sinchita Roy-Chowdhuri, Ahmed Adel Fouad Abdelhakeem, Guang Peng, George A. Calin, Samir Hanash, Alexander J. Lazar, Andrew Futreal, Jaffer A. Ajani, Linghua Wang

## Abstract

Intra-tumoral heterogeneity (ITH) is the fundamental property of cancer, however, the origin of ITH remains poorly understood. Here we performed single-cell RNA sequencing of peritoneal carcinomatosis (PC) from 20 patients with advanced gastric adenocarcinoma (GAC), constructed a transcriptome map of 45,048 PC cells, determined the cell-of-origin of each tumor cell, and incisively explored ITH of PC tumor cells at single-cell resolution. The links between cell-of-origin and ITH was illustrated at transcriptomic, genotypic, molecular, and phenotypic levels. This study characterized the origins of PC tumor cells that populate and thrive in the peritoneal cavity, uncovered the diversity in tumor cell-of-origins and defined it as a key determinant of ITH. Furthermore, cell-of-origin-based analysis classified PC into two cellular subtypes that were prognostic independent of clinical variables, and a 12-gene prognostic signature was then derived and validated in multiple large-scale GAC cohorts. The prognostic signature appears fundamental to GAC carcinogenesis/progression and could be practical for patient stratification.

---

Gastric adenocarcinoma (GAC) remains a common and lethal disease with a poor prognosis^1^. Often diagnosed at an advanced stage, GAC is frequently resistant to therapy^2^. A common site of metastases is the peritoneal cavity (peritoneal carcinomatosis; PC) and there is an unmet need for improved therapeutic options in advanced GAC patients^3,4^. Patients with PC are highly symptomatic and can have an overall survival of <6 months. Only a small fraction of patients benefits, often only transiently, from immune checkpoint inhibitors^5,6^ or HER2-directed therapy^7^. Molecular understanding of advanced GAC is limited. Four genotypes defined by The Cancer Genome Atlas (TCGA) were based on analysis of primary GACs^8^. The two clinically favorable subtypes, Epstein-Barr virus-induced and microsatellite instable, are rare in advanced GAC cohorts^9^. In the clinic, empiricism prevails as patients are not routinely stratified and rational therapeutic selection is exceedingly limited.

It is well recognized that GAC is endowed with extensive inter- and intra-tumoral heterogeneity (ITH)^8,9^. ITH is fundamental for GAC survival as it confers therapy resistance and is a major obstacle to improving patient outcome. However, the origins of ITH are poorly understood. Deeper understanding of the cellular/molecular basis of ITH could influence how GACs are treated. Single-cell transcriptome sequencing (scRNA-seq) has emerged as a robust and unbiased tool to assess cellular and transcriptomic ITH^10^.

In this study, we incisively explored ITH of PC tumor cells at the single-cell resolution to obtain an improved understanding of the origins of tumor cells that populate and thrive in the peritoneal cavity. We constructed a transcriptome map of 45,048 PC cells, identified and characterized the cell-of-origins of PC tumor cell. This study, uncovers the diversity in tumor cell-of-origins and defines it as a key determinant of ITH in GAC. The links between cell-of-origin and ITH was illustrated at the transcriptomic, genotypic, cell-cycle state, molecular pathways, and phenotypic levels. Finally, the cell-of-origin-based analysis of PC tumor cells led to a 12-gene fundamental signature, which although derived from PC cells, retained its prognostic significance when applied to several independent localized and advanced large-scale GAC cohorts. These results provide an avenue for patient stratification and novel target discovery for future therapeutic exploitation.
