## Supplementary Tables S5 for "Cell-of-Origin Analysis of Metastatic Gastric Cancer Uncovers the Origin of Inherent Intratumor Heterogeneity and a Fundamental Prognostic Signature"

### Sheet: canSR
Supplementary Table S5. canSAR annotation of potential theraputic targets for genes upregulated upon 17q amplification.
search_term	uniprot_accession	gene_name	description	ec_number	synonyms	location	keywords	go_terms	family	zinc_link	cansar_link	nearest_drug_target	matching_drug_target_50	matching_drug_target_35	number_of_3d_structure	number_of_3d_structure_with_small_molecule_ligand	number_of_3d_structure_with_druggability	number_of_3d_structure_druggable	percentage_of_3d_structure_druggable	number_of_3d_structure_tractable	percentage_of_3d_structure_tractable	ligand_druggability_score	ligand_druggability_percentile_rank	matching_protein_variants	screened_compounds	screened_compounds_active	screened_compounds_active_ro5	screened_fragments	screened_fragments_active	screened_fragments_active_ro5
TMC6	Q7Z403	TMC6	Transmembrane channel-like protein 6		TMC6_HUMAN, TMC6, EVER1, EVIN1	Endoplasmic reticulum membrane	Q7Z403 TMC6_HUMAN Transmembrane channel-like protein 6 Q7Z403,O43284,Q45VJ2,Q8IU98,Q8IUI7,Q8IWU8,Q8TEQ7,Q9HAG5 Epidermodysplasia verruciformis protein 1, Protein LAK-4 EVER1, EVIN1	cytoplasm, endoplasmic reticulum, endoplasmic reticulum membrane, extracellular exosome, golgi apparatus, integral component of plasma membrane, nuclear membrane, plasma membrane, specific granule membrane, tertiary granule membrane	TMC family	<a href="http://zinc.docking.org/results/combination?filter.purchasability=purchasable&annotation.name=TMC6_HUMAN" target="_blank">http://zinc.docking.org/results/combination?filter.purchasability=purchasable&annotation.name=TMC6_HUMAN</a>	<a href="http://cansar.icr.ac.uk/cansar/molecular-targets/Q7Z403/" target="_blank">http://cansar.icr.ac.uk/cansar/molecular-targets/Q7Z403/</a>				0	0	0	0	0	0	0	2.2	98
NOTCH1	P46531	NOTCH1	Neurogenic locus notch homolog protein 1		NOTC1_HUMAN, NOTCH1, TAN1	Cell membrane, Nucleus	P46531 NOTC1_HUMAN Neurogenic locus notch homolog protein 1 P46531,Q59ED8,Q5SXM3 Translocation-associated notch protein TAN-1 TAN1	acrosomal vesicle, adherens junction, apical plasma membrane, cell surface, cytosol, endoplasmic reticulum membrane, extracellular region, golgi membrane, integral component of membrane, maml1-rbp-jkappa- icn1 complex, nucleoplasm, nucleus, plasma membrane, receptor complex	NOTCH family	<a href="http://zinc.docking.org/results/combination?filter.purchasability=purchasable&annotation.name=NOTC1_HUMAN" target="_blank">http://zinc.docking.org/results/combination?filter.purchasability=purchasable&annotation.name=NOTC1_HUMAN</a>	<a href="http://cansar.icr.ac.uk/cansar/molecular-targets/P46531/" target="_blank">http://cansar.icr.ac.uk/cansar/molecular-targets/P46531/</a>				23	3	23	1	5	3	14	1.4	94	1	60	50	2	7	2	1
DCXR	Q7Z4W1	DCXR	L-xylulose reductase	1.1.1.10	DCXR_HUMAN, DCXR, SDR20C1	Membrane	Q7Z4W1 DCXR_HUMAN L-xylulose reductase Q7Z4W1,Q9BTZ3,Q9UHY9 Carbonyl reductase II, Dicarbonyl/L-xylulose reductase, Kidney dicarbonyl reductase, Short chain dehydrogenase/reductase family 20C member 1, Sperm surface protein P34H SDR20C1	brush border, cytoplasmic microtubule, extracellular exosome, microvillus, nucleus, plasma membrane	short-chain dehydrogenases/reductases (SDR) family	<a href="http://zinc.docking.org/results/combination?filter.purchasability=purchasable&annotation.name=DCXR_HUMAN" target="_blank">http://zinc.docking.org/results/combination?filter.purchasability=purchasable&annotation.name=DCXR_HUMAN</a>	<a href="http://cansar.icr.ac.uk/cansar/molecular-targets/Q7Z4W1/" target="_blank">http://cansar.icr.ac.uk/cansar/molecular-targets/Q7Z4W1/</a>	27.31|P0AEK4|fabI|Triclosan|Whole:::Protein			3	3	3	3	100	3	100	1.35	93	1	11	0	0	1	0	0
DDX5	P17844	DDX5	Probable ATP-dependent RNA helicase DDX5	3.6.4.13	DDX5_HUMAN, DDX5, G17P1, HELR, HLR1	Nucleus, Nucleolus	P17844 DDX5_HUMAN Probable ATP-dependent RNA helicase DDX5 P17844,B4DLW8,B5BU21,D3DU32,E7ETL9,O75681,Q53Y61 DEAD box protein 5, RNA helicase p68 G17P1, HELR, HLR1	catalytic step 2 spliceosome, extracellular exosome, membrane, nucleolus, nucleoplasm, nucleus, ribonucleoprotein complex	DEAD box helicase family	<a href="http://zinc.docking.org/results/combination?filter.purchasability=purchasable&annotation.name=DDX5_HUMAN" target="_blank">http://zinc.docking.org/results/combination?filter.purchasability=purchasable&annotation.name=DDX5_HUMAN</a>	<a href="http://cansar.icr.ac.uk/cansar/molecular-targets/P17844/" target="_blank">http://cansar.icr.ac.uk/cansar/molecular-targets/P17844/</a>				2	1	2	0	0	2	100	1.05	91
RNF213	Q63HN8	RNF213	E3 ubiquitin-protein ligase RNF213	2.3.2.27	RN213_HUMAN, RNF213, ALO17, C17orf27, KIAA1554, KIAA1618, MYSTR	Cytoplasm, Cytosol	Q63HN8 RN213_HUMAN E3 ubiquitin-protein ligase RNF213 Q63HN8,C9JCP4,D6RI12,F8WKS1,Q658P6,Q69YK7,Q6MZR1,Q8IWF4,Q8IZX1,Q8IZX2,Q8N406,Q8TEU0,Q9H6C9,Q9H6H9,Q9H6P3,Q9H8A9,Q9HCF4,Q9HCL8 ALK lymphoma oligomerization partner on chromosome 17, Mysterin, RING finger protein 213, RING-type E3 ubiquitin transferase RNF213 ALO17, C17orf27, KIAA1554, KIAA1618, MYSTR	cytoplasm, cytosol, membrane, nucleolus	AAA ATPase family	<a href="http://zinc.docking.org/results/combination?filter.purchasability=purchasable&annotation.name=RN213_HUMAN" target="_blank">http://zinc.docking.org/results/combination?filter.purchasability=purchasable&annotation.name=RN213_HUMAN</a>	<a href="http://cansar.icr.ac.uk/cansar/molecular-targets/Q63HN8/" target="_blank">http://cansar.icr.ac.uk/cansar/molecular-targets/Q63HN8/</a>				0	0	0	0	0	0	0	0.55	85
SLC9A3R1	O14745	SLC9A3R1	Na(+)/H(+) exchange regulatory cofactor NHE-RF1		NHRF1_HUMAN, SLC9A3R1, NHERF, NHERF1	Cytoplasm, Apical cell membrane, Endomembrane system, Cell projection, Filopodium, Cell projection, Ruffle, Cell projection, Microvillus	O14745 NHRF1_HUMAN Na(+)/H(+) exchange regulatory cofactor NHE-RF1 O14745,B3KY21,O43552,Q86WQ5 Ezrin-radixin-moesin-binding phosphoprotein 50, Regulatory cofactor of Na(+)/H(+) exchanger, Sodium-hydrogen exchanger regulatory factor 1, Solute carrier family 9 isoform A3 regulatory factor 1 NHERF, NHERF1	actin cytoskeleton, apical plasma membrane, brush border membrane, cell periphery, cytoplasm, endomembrane system, extracellular exosome, filopodium, membrane, membrane raft, microvillus, microvillus membrane, perinuclear region of cytoplasm, ruffle, sperm midpiece, stereocilium tip, vesicle		<a href="http://zinc.docking.org/results/combination?filter.purchasability=purchasable&annotation.name=NHRF1_HUMAN" target="_blank">http://zinc.docking.org/results/combination?filter.purchasability=purchasable&annotation.name=NHRF1_HUMAN</a>	<a href="http://cansar.icr.ac.uk/cansar/molecular-targets/O14745/" target="_blank">http://cansar.icr.ac.uk/cansar/molecular-targets/O14745/</a>				19	0	17	1	6	15	89	0.4	84
UNC13D	Q70J99	UNC13D	Protein unc-13 homolog D		UN13D_HUMAN, UNC13D	Cytoplasm, Membrane, Late endosome, Recycling endosome, Lysosome	Q70J99 UN13D_HUMAN Protein unc-13 homolog D Q70J99,B4DWG9,Q9H7K5 Munc13-4	azurophil granule lumen, cytosol, exocytic vesicle, extracellular region, intracellular membrane-bounded organelle, late endosome, lysosome, membrane, recycling endosome, weibel-palade body	unc-13 family	<a href="http://zinc.docking.org/results/combination?filter.purchasability=purchasable&annotation.name=UN13D_HUMAN" target="_blank">http://zinc.docking.org/results/combination?filter.purchasability=purchasable&annotation.name=UN13D_HUMAN</a>	<a href="http://cansar.icr.ac.uk/cansar/molecular-targets/Q70J99/" target="_blank">http://cansar.icr.ac.uk/cansar/molecular-targets/Q70J99/</a>				0	0	0	0	0	0	0	0.25	82
GRB2	P62993	GRB2	Growth factor receptor-bound protein 2		GRB2_HUMAN, GRB2, ASH	Nucleus, Cytoplasm, Endosome, Golgi apparatus	P62993 GRB2_HUMAN Growth factor receptor-bound protein 2 P62993,P29354,Q14450,Q63057,Q63059 Adapter protein GRB2, Protein Ash, SH2/SH3 adapter GRB2 ASH	cell-cell junction, cop9 signalosome, cytoplasm, cytosol, endosome, extracellular exosome, golgi apparatus, grb2-egfr complex, nucleolus, nucleoplasm, nucleus, plasma membrane, vesicle membrane	GRB2/sem-5/DRK family	<a href="http://zinc.docking.org/results/combination?filter.purchasability=purchasable&annotation.name=GRB2_HUMAN" target="_blank">http://zinc.docking.org/results/combination?filter.purchasability=purchasable&annotation.name=GRB2_HUMAN</a>	<a href="http://cansar.icr.ac.uk/cansar/molecular-targets/P62993/" target="_blank">http://cansar.icr.ac.uk/cansar/molecular-targets/P62993/</a>	35.46|P00519|ABL1|Imatinib,Dasatinib,Imatinib Mesylate,Nilotinib,Bosutinib|Whole:::Protein		35.46|P00519|ABL1|Imatinib,Dasatinib,Imatinib Mesylate,Nilotinib,Bosutinib|Whole:::Protein||35.17|P06241|FYN|Dasatinib|Whole:::Protein	47	11	47	1	3	24	52	0.1	81	1	434	70	0	123	23	0
PSMC5	P62195	PSMC5	26S proteasome regulatory subunit 8		PRS8_HUMAN, PSMC5, SUG1	Cytoplasm, Nucleus	P62195 PRS8_HUMAN 26S proteasome regulatory subunit 8 P62195,A8K3Z3,A8K763,O35051,O43208,P47210,P52915,P52916 26S proteasome AAA-ATPase subunit RPT6, Proteasome 26S subunit ATPase 5, Proteasome subunit p45, Thyroid hormone receptor-interacting protein 1, p45/SUG SUG1	blood microparticle, cytoplasm, cytoplasmic vesicle, cytosol, cytosolic proteasome complex, extracellular exosome, inclusion body, membrane, nuclear proteasome complex, nucleoplasm, nucleus, postsynapse, proteasome accessory complex, proteasome complex, proteasome regulatory particle	AAA ATPase family	<a href="http://zinc.docking.org/results/combination?filter.purchasability=purchasable&annotation.name=PRS8_HUMAN" target="_blank">http://zinc.docking.org/results/combination?filter.purchasability=purchasable&annotation.name=PRS8_HUMAN</a>	<a href="http://cansar.icr.ac.uk/cansar/molecular-targets/P62195/" target="_blank">http://cansar.icr.ac.uk/cansar/molecular-targets/P62195/</a>				27	4	27	17	63	24	89	-0.1	78
EXOC7	Q9UPT5	EXOC7	Exocyst complex component 7		EXOC7_HUMAN, EXOC7, EXO70, KIAA1067	Cytoplasm, Cytosol, Cell membrane, Midbody, Midbody ring	Q9UPT5 EXOC7_HUMAN Exocyst complex component 7 Q9UPT5,B5MC69,B8XXP2,Q8ND93,Q8WV91,Q96FF0,Q9H8C3,Q9H9X3,Q9HA32 Exocyst complex component Exo70 EXO70, KIAA1067	centriolar satellite, cytosol, exocyst, flemming body, growth cone membrane, membrane, microtubule organizing center, plasma membrane	EXO70 family	<a href="http://zinc.docking.org/results/combination?filter.purchasability=purchasable&annotation.name=EXOC7_HUMAN" target="_blank">http://zinc.docking.org/results/combination?filter.purchasability=purchasable&annotation.name=EXOC7_HUMAN</a>	<a href="http://cansar.icr.ac.uk/cansar/molecular-targets/Q9UPT5/" target="_blank">http://cansar.icr.ac.uk/cansar/molecular-targets/Q9UPT5/</a>				0	0	0	0	0	0	0	-0.95	69
NME1	P15531	NME1	Nucleoside diphosphate kinase A	2.7.4.6	NDKA_HUMAN, NME1, NDPKA, NM23	Cytoplasm, Nucleus	P15531 NDKA_HUMAN Nucleoside diphosphate kinase A P15531,Q6FGK3,Q86XQ2,Q9UDJ6 Granzyme A-activated DNase, Metastasis inhibition factor nm23, NM23-H1, Tumor metastatic process-associated protein NDPKA, NM23	centrosome, cytoplasm, cytosol, extracellular exosome, intermediate filament, membrane, mitochondrial outer membrane, nucleus, perinuclear region of cytoplasm, ruffle membrane	NDK family	<a href="http://zinc.docking.org/results/combination?filter.purchasability=purchasable&annotation.name=NDKA_HUMAN" target="_blank">http://zinc.docking.org/results/combination?filter.purchasability=purchasable&annotation.name=NDKA_HUMAN</a>	<a href="http://cansar.icr.ac.uk/cansar/molecular-targets/P15531/" target="_blank">http://cansar.icr.ac.uk/cansar/molecular-targets/P15531/</a>				7	4	7	7	100	7	100	-1.65	62	1	4	0	0	2	0	0
ACTG1	P63261	ACTG1	Actin, cytoplasmic 2		ACTG_HUMAN, ACTG1, ACTG	Cytoplasm, Cytoskeleton	P63261 ACTG_HUMAN Actin, cytoplasmic 2 P63261,A8K7C2,P02571,P14104,P99022,Q5U032,Q96E67 Gamma-actin ACTG	actin filament, blood microparticle, calyx of held, cytoskeleton, cytosol, dense body, extracellular exosome, extracellular space, filamentous actin, focal adhesion, membrane, myofibril, nucleus, phagocytic vesicle, plasma membrane, postsynaptic actin cytoskeleton, presynaptic actin cytoskeleton, schaffer collateral - ca1 synapse	actin family	<a href="http://zinc.docking.org/results/combination?filter.purchasability=purchasable&annotation.name=ACTG_HUMAN" target="_blank">http://zinc.docking.org/results/combination?filter.purchasability=purchasable&annotation.name=ACTG_HUMAN</a>	<a href="http://cansar.icr.ac.uk/cansar/molecular-targets/P63261/" target="_blank">http://cansar.icr.ac.uk/cansar/molecular-targets/P63261/</a>				4	1	4	3	75	4	100	-3	59
EIF4A3	P38919	EIF4A3	Eukaryotic initiation factor 4A-III	3.6.4.13	IF4A3_HUMAN, EIF4A3, DDX48, KIAA0111	Nucleus, Nucleus speckle, Cytoplasm	P38919 IF4A3_HUMAN Eukaryotic initiation factor 4A-III P38919,Q15033,Q6IBQ2,Q96A18 ATP-dependent RNA helicase DDX48, ATP-dependent RNA helicase eIF4A-3, DEAD box protein 48, Eukaryotic initiation factor 4A-like NUK-34, Eukaryotic translation initiation factor 4A isoform 3, Nuclear matrix protein 265 DDX48, KIAA0111	catalytic step 2 spliceosome, cytoplasm, cytosol, dendrite, exon-exon junction complex, glutamatergic synapse, membrane, neuronal cell body, nuclear speck, nucleoplasm, postsynaptic cytosol	DEAD box helicase family	<a href="http://zinc.docking.org/results/combination?filter.purchasability=purchasable&annotation.name=IF4A3_HUMAN" target="_blank">http://zinc.docking.org/results/combination?filter.purchasability=purchasable&annotation.name=IF4A3_HUMAN</a>	<a href="http://cansar.icr.ac.uk/cansar/molecular-targets/P38919/" target="_blank">http://cansar.icr.ac.uk/cansar/molecular-targets/P38919/</a>				10	5	9	9	100	9	100	-3	59
ARHGDIA	P52565	ARHGDIA	Rho GDP-dissociation inhibitor 1		GDIR1_HUMAN, ARHGDIA, GDIA1	Cytoplasm	P52565 GDIR1_HUMAN Rho GDP-dissociation inhibitor 1 P52565,A8MXW0,B2R5X1,B4DDD3,B4DUV9,Q6IBM5 Rho-GDI alpha GDIA1	cytoskeleton, cytosol, extracellular exosome, membrane	Rho GDI family	<a href="http://zinc.docking.org/results/combination?filter.purchasability=purchasable&annotation.name=GDIR1_HUMAN" target="_blank">http://zinc.docking.org/results/combination?filter.purchasability=purchasable&annotation.name=GDIR1_HUMAN</a>	<a href="http://cansar.icr.ac.uk/cansar/molecular-targets/P52565/" target="_blank">http://cansar.icr.ac.uk/cansar/molecular-targets/P52565/</a>				20	2	20	4	20	19	95	-3	59
P4HB	P07237	P4HB	Protein disulfide-isomerase	5.3.4.1	PDIA1_HUMAN, P4HB, ERBA2L, PDI, PDIA1, PO4DB	Endoplasmic reticulum, Endoplasmic reticulum lumen, Melanosome, Cell membrane	P07237 PDIA1_HUMAN Protein disulfide-isomerase P07237,B2RDQ2,P30037,P32079,Q15205,Q6LDE5 Cellular thyroid hormone-binding protein, Prolyl 4-hydroxylase subunit beta, p55 ERBA2L, PDI, PDIA1, PO4DB	endoplasmic reticulum, endoplasmic reticulum chaperone complex, endoplasmic reticulum lumen, endoplasmic reticulum-golgi intermediate compartment, external side of plasma membrane, extracellular exosome, extracellular region, focal adhesion, melanosome, procollagen-proline 4-dioxygenase complex	protein disulfide isomerase family	<a href="http://zinc.docking.org/results/combination?filter.purchasability=purchasable&annotation.name=PDIA1_HUMAN" target="_blank">http://zinc.docking.org/results/combination?filter.purchasability=purchasable&annotation.name=PDIA1_HUMAN</a>	<a href="http://cansar.icr.ac.uk/cansar/molecular-targets/P07237/" target="_blank">http://cansar.icr.ac.uk/cansar/molecular-targets/P07237/</a>				10	1	10	3	30	9	90	-3	59	1	43	0	0	17	0	0
GPS1	Q13098	GPS1	COP9 signalosome complex subunit 1		CSN1_HUMAN, GPS1, COPS1, CSN1	Cytoplasm, Nucleus	Q13098 CSN1_HUMAN COP9 signalosome complex subunit 1 Q13098,Q8NA10,Q9BWL1 G protein pathway suppressor 1, JAB1-containing signalosome subunit 1, Protein MFH COPS1, CSN1	cop9 signalosome, cytosol, nucleoplasm	CSN1 family	<a href="http://zinc.docking.org/results/combination?filter.purchasability=purchasable&annotation.name=CSN1_HUMAN" target="_blank">http://zinc.docking.org/results/combination?filter.purchasability=purchasable&annotation.name=CSN1_HUMAN</a>	<a href="http://cansar.icr.ac.uk/cansar/molecular-targets/Q13098/" target="_blank">http://cansar.icr.ac.uk/cansar/molecular-targets/Q13098/</a>				2	0	2	2	100	2	100	-3	59
PSMB3	P49720	PSMB3	Proteasome subunit beta type-3	3.4.25.1	PSB3_HUMAN, PSMB3	Cytoplasm, Nucleus	P49720 PSB3_HUMAN Proteasome subunit beta type-3 P49720,P31147,Q0P6J7,Q96E27 Proteasome chain 13, Proteasome component C10-II, Proteasome theta chain	cytoplasm, cytosol, extracellular exosome, nucleoplasm, nucleus, proteasome complex, proteasome core complex, proteasome core complex	peptidase T1B family	<a href="http://zinc.docking.org/results/combination?filter.purchasability=purchasable&annotation.name=PSB3_HUMAN" target="_blank">http://zinc.docking.org/results/combination?filter.purchasability=purchasable&annotation.name=PSB3_HUMAN</a>	<a href="http://cansar.icr.ac.uk/cansar/molecular-targets/P49720/" target="_blank">http://cansar.icr.ac.uk/cansar/molecular-targets/P49720/</a>				25	0	25	0	0	14	57	-3	59	1	66	16	2	27	6	2
SUMO2	P61956	SUMO2	Small ubiquitin-related modifier 2		SUMO2_HUMAN, SUMO2, SMT3B, SMT3H2	Nucleus, Nucleus, PML body	P61956 SUMO2_HUMAN Small ubiquitin-related modifier 2 P61956,B2R4I2,P55855,Q32Q42,Q6IPZ6,Q96HK1 HSMT3, SMT3 homolog 2, SUMO-3, Sentrin-2, Ubiquitin-like protein SMT3B SMT3B, SMT3H2	nucleoplasm, nucleus, pml body	ubiquitin family	<a href="http://zinc.docking.org/results/combination?filter.purchasability=purchasable&annotation.name=SUMO2_HUMAN" target="_blank">http://zinc.docking.org/results/combination?filter.purchasability=purchasable&annotation.name=SUMO2_HUMAN</a>	<a href="http://cansar.icr.ac.uk/cansar/molecular-targets/P61956/" target="_blank">http://cansar.icr.ac.uk/cansar/molecular-targets/P61956/</a>				26	2	26	1	4	9	35	-3	59
EIF1	P41567	EIF1	Eukaryotic translation initiation factor 1		EIF1_HUMAN, EIF1, SUI1		P41567 EIF1_HUMAN Eukaryotic translation initiation factor 1 P41567,Q9UNQ9 A121, Protein translation factor SUI1 homolog, Sui1iso1 SUI1	cytoplasm, eukaryotic 43s preinitiation complex, nucleus	SUI1 family	<a href="http://zinc.docking.org/results/combination?filter.purchasability=purchasable&annotation.name=EIF1_HUMAN" target="_blank">http://zinc.docking.org/results/combination?filter.purchasability=purchasable&annotation.name=EIF1_HUMAN</a>	<a href="http://cansar.icr.ac.uk/cansar/molecular-targets/P41567/" target="_blank">http://cansar.icr.ac.uk/cansar/molecular-targets/P41567/</a>				3	0	3	1	34	2	67	-3	59
CYTH1	Q15438	CYTH1	Cytohesin-1		CYH1_HUMAN, CYTH1, D17S811E, PSCD1	Cell membrane, Cytoplasm, Cytosol, Cell junction, Tight junction, Cell junction, Adherens junction	Q15438 CYH1_HUMAN Cytohesin-1 Q15438,A6NFW7,B7Z1T4,Q9P123,Q9P124 PH, SEC7 and coiled-coil domain-containing protein 1, SEC7 homolog B2-1 D17S811E, PSCD1	adherens junction, bicellular tight junction, cytoplasm, cytosol, extrinsic component of cytoplasmic side of plasma membrane, golgi membrane, plasma membrane		<a href="http://zinc.docking.org/results/combination?filter.purchasability=purchasable&annotation.name=CYH1_HUMAN" target="_blank">http://zinc.docking.org/results/combination?filter.purchasability=purchasable&annotation.name=CYH1_HUMAN</a>	<a href="http://cansar.icr.ac.uk/cansar/molecular-targets/Q15438/" target="_blank">http://cansar.icr.ac.uk/cansar/molecular-targets/Q15438/</a>				2	0	2	0	0	2	100	-3	59
SIRT7	Q9NRC8	SIRT7	NAD-dependent protein deacetylase sirtuin-7	3.5.1.-	SIR7_HUMAN, SIRT7, SIR2L7	Cytoplasm, Nucleus, Nucleolus	Q9NRC8 SIR7_HUMAN NAD-dependent protein deacetylase sirtuin-7 Q9NRC8,A8K2K0,B3KSU8,Q3MIK4,Q9NSZ6,Q9NUS6 Regulatory protein SIR2 homolog 7, SIR2-like protein 7 SIR2L7	cytoplasm, nucleolus, nucleolus organizer region	sirtuin family	<a href="http://zinc.docking.org/results/combination?filter.purchasability=purchasable&annotation.name=SIR7_HUMAN" target="_blank">http://zinc.docking.org/results/combination?filter.purchasability=purchasable&annotation.name=SIR7_HUMAN</a>	<a href="http://cansar.icr.ac.uk/cansar/molecular-targets/Q9NRC8/" target="_blank">http://cansar.icr.ac.uk/cansar/molecular-targets/Q9NRC8/</a>				2	2	1	1	100	1	100	-3	59	1	11	0	0	2	0	0
PRPSAP1	Q14558	PRPSAP1	Phosphoribosyl pyrophosphate synthase-associated protein 1		KPRA_HUMAN, PRPSAP1		Q14558 KPRA_HUMAN Phosphoribosyl pyrophosphate synthase-associated protein 1 Q14558,B2R6M4,Q96H06 39 kDa phosphoribosypyrophosphate synthase-associated protein	cytoplasm, ribose phosphate diphosphokinase complex	ribose-phosphate pyrophosphokinase family	<a href="http://zinc.docking.org/results/combination?filter.purchasability=purchasable&annotation.name=KPRA_HUMAN" target="_blank">http://zinc.docking.org/results/combination?filter.purchasability=purchasable&annotation.name=KPRA_HUMAN</a>	<a href="http://cansar.icr.ac.uk/cansar/molecular-targets/Q14558/" target="_blank">http://cansar.icr.ac.uk/cansar/molecular-targets/Q14558/</a>				1	0	1	1	100	1	100	-3	59
ANAPC11	Q9NYG5	ANAPC11	Anaphase-promoting complex subunit 11		APC11_HUMAN, ANAPC11	Cytoplasm, Nucleus	Q9NYG5 APC11_HUMAN Anaphase-promoting complex subunit 11 Q9NYG5,A8MTT2,B7ZW64,Q502X9,Q9BW64,Q9P0R2 Cyclosome subunit 11, Hepatocellular carcinoma-associated RING finger protein	anaphase-promoting complex, cullin-ring ubiquitin ligase complex, cytosol, nucleolus, nucleoplasm, nucleus	RING-box family	<a href="http://zinc.docking.org/results/combination?filter.purchasability=purchasable&annotation.name=APC11_HUMAN" target="_blank">http://zinc.docking.org/results/combination?filter.purchasability=purchasable&annotation.name=APC11_HUMAN</a>	<a href="http://cansar.icr.ac.uk/cansar/molecular-targets/Q9NYG5/" target="_blank">http://cansar.icr.ac.uk/cansar/molecular-targets/Q9NYG5/</a>				12	0	8	0	0	1	13	-3	59
LGALS3BP	Q08380	LGALS3BP	Galectin-3-binding protein		LG3BP_HUMAN, LGALS3BP, M2BP	Secreted, Secreted, Extracellular space, Extracellular matrix	Q08380 LG3BP_HUMAN Galectin-3-binding protein Q08380,Q7M4S0,Q9UCH8,Q9UCH9,Q9UCI0 Basement membrane autoantigen p105, Lectin galactoside-binding soluble 3-binding protein, Mac-2-binding protein, Tumor-associated antigen 90K M2BP	blood microparticle, collagen-containing extracellular matrix, extracellular exosome, extracellular region, extracellular space, membrane, platelet dense granule lumen		<a href="http://zinc.docking.org/results/combination?filter.purchasability=purchasable&annotation.name=LG3BP_HUMAN" target="_blank">http://zinc.docking.org/results/combination?filter.purchasability=purchasable&annotation.name=LG3BP_HUMAN</a>	<a href="http://cansar.icr.ac.uk/cansar/molecular-targets/Q08380/" target="_blank">http://cansar.icr.ac.uk/cansar/molecular-targets/Q08380/</a>				2	1	2	0	0	1	50	-3	59
SRP68	Q9UHB9	SRP68	Signal recognition particle subunit SRP68		SRP68_HUMAN, SRP68	Cytoplasm, Nucleus, Nucleolus	Q9UHB9 SRP68_HUMAN Signal recognition particle subunit SRP68 Q9UHB9,B3KUU5,B3KWY7,G3V1U4,Q8NCJ4,Q8WUK2 Signal recognition particle 68 kDa protein	cytosol, endoplasmic reticulum, focal adhesion, nucleolus, ribosome, signal recognition particle, signal recognition particle	SRP68 family	<a href="http://zinc.docking.org/results/combination?filter.purchasability=purchasable&annotation.name=SRP68_HUMAN" target="_blank">http://zinc.docking.org/results/combination?filter.purchasability=purchasable&annotation.name=SRP68_HUMAN</a>	<a href="http://cansar.icr.ac.uk/cansar/molecular-targets/Q9UHB9/" target="_blank">http://cansar.icr.ac.uk/cansar/molecular-targets/Q9UHB9/</a>				5	0	3	0	0	3	100	-3	59
MRPL27	Q9P0M9	MRPL27	39S ribosomal protein L27, mitochondrial		RM27_HUMAN, MRPL27	Mitochondrion	Q9P0M9 RM27_HUMAN 39S ribosomal protein L27, mitochondrial Q9P0M9,B2RE14 Mitochondrial large ribosomal subunit protein bL27m	mitochondrial inner membrane, mitochondrial large ribosomal subunit, mitochondrion	bacterial ribosomal protein bL27 family	<a href="http://zinc.docking.org/results/combination?filter.purchasability=purchasable&annotation.name=RM27_HUMAN" target="_blank">http://zinc.docking.org/results/combination?filter.purchasability=purchasable&annotation.name=RM27_HUMAN</a>	<a href="http://cansar.icr.ac.uk/cansar/molecular-targets/Q9P0M9/" target="_blank">http://cansar.icr.ac.uk/cansar/molecular-targets/Q9P0M9/</a>				5	0	3	0	0	3	100	-3	59
SNF8	Q96H20	SNF8	Vacuolar-sorting protein SNF8		SNF8_HUMAN, SNF8, EAP30	Cytoplasm, Endosome membrane, Nucleus, Late endosome membrane	Q96H20 SNF8_HUMAN Vacuolar-sorting protein SNF8 Q96H20,Q8IXY3,Q9UN50 ELL-associated protein of 30 kDa, ESCRT-II complex subunit VPS22 EAP30	cytoplasm, cytosol, endosome membrane, escrt ii complex, extracellular exosome, late endosome membrane, membrane, nucleoplasm, nucleus, perinuclear region of cytoplasm, plasma membrane, recycling endosome, transcription factor complex	SNF8 family	<a href="http://zinc.docking.org/results/combination?filter.purchasability=purchasable&annotation.name=SNF8_HUMAN" target="_blank">http://zinc.docking.org/results/combination?filter.purchasability=purchasable&annotation.name=SNF8_HUMAN</a>	<a href="http://cansar.icr.ac.uk/cansar/molecular-targets/Q96H20/" target="_blank">http://cansar.icr.ac.uk/cansar/molecular-targets/Q96H20/</a>				2	0	2	0	0	2	100	-3	59
UBALD2	Q8IYN6	UBALD2	UBA-like domain-containing protein 2		UBAD2_HUMAN, UBALD2, FAM100B		Q8IYN6 UBAD2_HUMAN UBA-like domain-containing protein 2 Q8IYN6 FAM100B		UBALD family	<a href="http://zinc.docking.org/results/combination?filter.purchasability=purchasable&annotation.name=UBAD2_HUMAN" target="_blank">http://zinc.docking.org/results/combination?filter.purchasability=purchasable&annotation.name=UBAD2_HUMAN</a>	<a href="http://cansar.icr.ac.uk/cansar/molecular-targets/Q8IYN6/" target="_blank">http://cansar.icr.ac.uk/cansar/molecular-targets/Q8IYN6/</a>				1	0	1	0	0	0	0	-3	59
SOCS3	O14543	SOCS3	Suppressor of cytokine signaling 3		SOCS3_HUMAN, SOCS3, CIS3, SSI3		O14543 SOCS3_HUMAN Suppressor of cytokine signaling 3 O14543,O14509 Cytokine-inducible SH2 protein 3, STAT-induced STAT inhibitor 3 CIS3, SSI3	cytosol, phosphatidylinositol 3-kinase complex		<a href="http://zinc.docking.org/results/combination?filter.purchasability=purchasable&annotation.name=SOCS3_HUMAN" target="_blank">http://zinc.docking.org/results/combination?filter.purchasability=purchasable&annotation.name=SOCS3_HUMAN</a>	<a href="http://cansar.icr.ac.uk/cansar/molecular-targets/O14543/" target="_blank">http://cansar.icr.ac.uk/cansar/molecular-targets/O14543/</a>				1	0	0	0	0	0	0	-3	59
MRPL12	P52815	MRPL12	39S ribosomal protein L12, mitochondrial		RM12_HUMAN, MRPL12, MRPL7, RPML12	Mitochondrion	P52815 RM12_HUMAN 39S ribosomal protein L12, mitochondrial P52815,Q969U0,Q9HCA2,Q9UQJ3 5c5-2, Mitochondrial large ribosomal subunit protein bL12m MRPL7, RPML12	mitochondrial inner membrane, mitochondrial large ribosomal subunit, mitochondrion	bacterial ribosomal protein bL12 family	<a href="http://zinc.docking.org/results/combination?filter.purchasability=purchasable&annotation.name=RM12_HUMAN" target="_blank">http://zinc.docking.org/results/combination?filter.purchasability=purchasable&annotation.name=RM12_HUMAN</a>	<a href="http://cansar.icr.ac.uk/cansar/molecular-targets/P52815/" target="_blank">http://cansar.icr.ac.uk/cansar/molecular-targets/P52815/</a>				0	0	0	0	0	0	0	-3	59
MRPS7	Q9Y2R9	MRPS7	28S ribosomal protein S7, mitochondrial		RT07_HUMAN, MRPS7	Mitochondrion	Q9Y2R9 RT07_HUMAN 28S ribosomal protein S7, mitochondrial Q9Y2R9,B2R9N5,Q53GD6 Mitochondrial small ribosomal subunit protein uS7m, bMRP-27a	mitochondrial inner membrane, mitochondrial small ribosomal subunit	universal ribosomal protein uS7 family	<a href="http://zinc.docking.org/results/combination?filter.purchasability=purchasable&annotation.name=RT07_HUMAN" target="_blank">http://zinc.docking.org/results/combination?filter.purchasability=purchasable&annotation.name=RT07_HUMAN</a>	<a href="http://cansar.icr.ac.uk/cansar/molecular-targets/Q9Y2R9/" target="_blank">http://cansar.icr.ac.uk/cansar/molecular-targets/Q9Y2R9/</a>				0	0	0	0	0	0	0	-3	59
RPL38	P63173	RPL38	60S ribosomal protein L38		RL38_HUMAN, RPL38		P63173 RL38_HUMAN 60S ribosomal protein L38 P63173,B2R5A8,P23411 Large ribosomal subunit protein eL38	cytosol, cytosolic large ribosomal subunit, eukaryotic 80s initiation complex, focal adhesion, polysomal ribosome, postsynaptic density	eukaryotic ribosomal protein eL38 family	<a href="http://zinc.docking.org/results/combination?filter.purchasability=purchasable&annotation.name=RL38_HUMAN" target="_blank">http://zinc.docking.org/results/combination?filter.purchasability=purchasable&annotation.name=RL38_HUMAN</a>	<a href="http://cansar.icr.ac.uk/cansar/molecular-targets/P63173/" target="_blank">http://cansar.icr.ac.uk/cansar/molecular-targets/P63173/</a>				0	0	0	0	0	0	0	-3	59
SYNGR2	O43760	SYNGR2	Synaptogyrin-2		SNG2_HUMAN, SYNGR2	Cytoplasmic vesicle membrane, Cytoplasmic vesicle, Secretory vesicle, Synaptic vesicle membrane, Lipid droplet	O43760 SNG2_HUMAN Synaptogyrin-2 O43760,O43762,Q3KQZ2,Q658S7 Cellugyrin	cell junction, extracellular exosome, integral component of membrane, lipid droplet, neuromuscular junction, synaptic vesicle membrane	synaptogyrin family	<a href="http://zinc.docking.org/results/combination?filter.purchasability=purchasable&annotation.name=SNG2_HUMAN" target="_blank">http://zinc.docking.org/results/combination?filter.purchasability=purchasable&annotation.name=SNG2_HUMAN</a>	<a href="http://cansar.icr.ac.uk/cansar/molecular-targets/O43760/" target="_blank">http://cansar.icr.ac.uk/cansar/molecular-targets/O43760/</a>				0	0	0	0	0	0	0	-3	59
PHB	P35232	PHB	Prohibitin		PHB_HUMAN, PHB	Mitochondrion inner membrane	P35232 PHB_HUMAN Prohibitin P35232,B4DY47,Q4VBQ0	cell surface, cytoplasm, early endosome, extracellular exosome, integral component of plasma membrane, membrane, mitochondrial inner membrane, mitochondrion, nucleoplasm, nucleus, plasma membrane	prohibitin family	<a href="http://zinc.docking.org/results/combination?filter.purchasability=purchasable&annotation.name=PHB_HUMAN" target="_blank">http://zinc.docking.org/results/combination?filter.purchasability=purchasable&annotation.name=PHB_HUMAN</a>	<a href="http://cansar.icr.ac.uk/cansar/molecular-targets/P35232/" target="_blank">http://cansar.icr.ac.uk/cansar/molecular-targets/P35232/</a>				0	0	0	0	0	0	0	-3	59
SAP30BP	Q9UHR5	SAP30BP	SAP30-binding protein		S30BP_HUMAN, SAP30BP, HCNGP, HTRG, HTRP	Nucleus	Q9UHR5 S30BP_HUMAN SAP30-binding protein Q9UHR5,B3KML7,Q8N1R5,Q8TDR8,Q96D27 Transcriptional regulator protein HCNGP HCNGP, HTRG, HTRP	intermediate filament cytoskeleton, nucleoplasm, nucleus	HCNGP family	<a href="http://zinc.docking.org/results/combination?filter.purchasability=purchasable&annotation.name=S30BP_HUMAN" target="_blank">http://zinc.docking.org/results/combination?filter.purchasability=purchasable&annotation.name=S30BP_HUMAN</a>	<a href="http://cansar.icr.ac.uk/cansar/molecular-targets/Q9UHR5/" target="_blank">http://cansar.icr.ac.uk/cansar/molecular-targets/Q9UHR5/</a>				0	0	0	0	0	0	0	-3	59
SLC16A3	O15427	SLC16A3	Monocarboxylate transporter 4		MOT4_HUMAN, SLC16A3, MCT4	Cell membrane	O15427 MOT4_HUMAN Monocarboxylate transporter 4 O15427,B3KXG8,Q2M1P8 Solute carrier family 16 member 3 MCT4	integral component of plasma membrane, integral component of postsynaptic density membrane, membrane, nuclear membrane, parallel fiber to purkinje cell synapse, plasma membrane	Monocarboxylate porter (TC 2.A.1.13) family	<a href="http://zinc.docking.org/results/combination?filter.purchasability=purchasable&annotation.name=MOT4_HUMAN" target="_blank">http://zinc.docking.org/results/combination?filter.purchasability=purchasable&annotation.name=MOT4_HUMAN</a>	<a href="http://cansar.icr.ac.uk/cansar/molecular-targets/O15427/" target="_blank">http://cansar.icr.ac.uk/cansar/molecular-targets/O15427/</a>				0	0	0	0	0	0	0	-3	59	1	43	1	1	11	1	1
NARF	Q9UHQ1	NARF	Nuclear prelamin A recognition factor		NARF_HUMAN, NARF	Nucleus	Q9UHQ1 NARF_HUMAN Nuclear prelamin A recognition factor Q9UHQ1,A6NCJ3,B3KPX2,K4DI98,Q96AY9,Q9BWC6 Iron-only hydrogenase-like protein 2	lamin filament, nuclear lamina, nuclear lumen, nucleolus, nucleus	NARF family	<a href="http://zinc.docking.org/results/combination?filter.purchasability=purchasable&annotation.name=NARF_HUMAN" target="_blank">http://zinc.docking.org/results/combination?filter.purchasability=purchasable&annotation.name=NARF_HUMAN</a>	<a href="http://cansar.icr.ac.uk/cansar/molecular-targets/Q9UHQ1/" target="_blank">http://cansar.icr.ac.uk/cansar/molecular-targets/Q9UHQ1/</a>				0	0	0	0	0	0	0	-3	59
WBP2	Q969T9	WBP2	WW domain-binding protein 2		WBP2_HUMAN, WBP2	Cytoplasm, Nucleus	Q969T9 WBP2_HUMAN WW domain-binding protein 2 Q969T9,B4DFG2,O95638	cytoplasm, nuclear chromatin, nucleus		<a href="http://zinc.docking.org/results/combination?filter.purchasability=purchasable&annotation.name=WBP2_HUMAN" target="_blank">http://zinc.docking.org/results/combination?filter.purchasability=purchasable&annotation.name=WBP2_HUMAN</a>	<a href="http://cansar.icr.ac.uk/cansar/molecular-targets/Q969T9/" target="_blank">http://cansar.icr.ac.uk/cansar/molecular-targets/Q969T9/</a>				0	0	0	0	0	0	0	-3	59
TSEN54	Q7Z6J9	TSEN54	tRNA-splicing endonuclease subunit Sen54		SEN54_HUMAN, TSEN54, SEN54	Nucleus, Nucleus, Nucleolus	Q7Z6J9 SEN54_HUMAN tRNA-splicing endonuclease subunit Sen54 Q7Z6J9,Q86WV3,Q86XE4,Q8N9H2 SEN54 homolog, tRNA-intron endonuclease Sen54 SEN54	nucleolus, nucleoplasm, trna-intron endonuclease complex	SEN54 family	<a href="http://zinc.docking.org/results/combination?filter.purchasability=purchasable&annotation.name=SEN54_HUMAN" target="_blank">http://zinc.docking.org/results/combination?filter.purchasability=purchasable&annotation.name=SEN54_HUMAN</a>	<a href="http://cansar.icr.ac.uk/cansar/molecular-targets/Q7Z6J9/" target="_blank">http://cansar.icr.ac.uk/cansar/molecular-targets/Q7Z6J9/</a>				0	0	0	0	0	0	0	-3	59
RPL27	P61353	RPL27	60S ribosomal protein L27		RL27_HUMAN, RPL27	Cytoplasm, Cytosol, Cytoplasm, Rough endoplasmic reticulum	P61353 RL27_HUMAN 60S ribosomal protein L27 P61353,P08526,Q4G0A9 Large ribosomal subunit protein eL27	cytoplasmic side of rough endoplasmic reticulum membrane, cytosol, cytosolic large ribosomal subunit, extracellular exosome, focal adhesion, membrane, nucleus, ribonucleoprotein complex, ribosome	eukaryotic ribosomal protein eL27 family	<a href="http://zinc.docking.org/results/combination?filter.purchasability=purchasable&annotation.name=RL27_HUMAN" target="_blank">http://zinc.docking.org/results/combination?filter.purchasability=purchasable&annotation.name=RL27_HUMAN</a>	<a href="http://cansar.icr.ac.uk/cansar/molecular-targets/P61353/" target="_blank">http://cansar.icr.ac.uk/cansar/molecular-targets/P61353/</a>				0	0	0	0	0	0	0	-3	59
RPL19	P84098	RPL19	60S ribosomal protein L19		RL19_HUMAN, RPL19		P84098 RL19_HUMAN 60S ribosomal protein L19 P84098,B2R4K2,P14118,P22908,Q502Y6,Q7Z6E4 Large ribosomal subunit protein eL19	cytosol, cytosolic large ribosomal subunit, focal adhesion, membrane, polysomal ribosome	eukaryotic ribosomal protein eL19 family	<a href="http://zinc.docking.org/results/combination?filter.purchasability=purchasable&annotation.name=RL19_HUMAN" target="_blank">http://zinc.docking.org/results/combination?filter.purchasability=purchasable&annotation.name=RL19_HUMAN</a>	<a href="http://cansar.icr.ac.uk/cansar/molecular-targets/P84098/" target="_blank">http://cansar.icr.ac.uk/cansar/molecular-targets/P84098/</a>				1	0	0	0	0	0	0	-3	59
SLC25A39	Q9BZJ4	SLC25A39	Solute carrier family 25 member 39		S2539_HUMAN, SLC25A39	Mitochondrion inner membrane	Q9BZJ4 S2539_HUMAN Solute carrier family 25 member 39 Q9BZJ4,A8JZZ2,D3DX51,D3DX54,Q4V9M1,Q9P182,Q9UF66,Q9Y379	integral component of membrane, mitochondrial inner membrane	mitochondrial carrier (TC 2.A.29) family	<a href="http://zinc.docking.org/results/combination?filter.purchasability=purchasable&annotation.name=S2539_HUMAN" target="_blank">http://zinc.docking.org/results/combination?filter.purchasability=purchasable&annotation.name=S2539_HUMAN</a>	<a href="http://cansar.icr.ac.uk/cansar/molecular-targets/Q9BZJ4/" target="_blank">http://cansar.icr.ac.uk/cansar/molecular-targets/Q9BZJ4/</a>				0	0	0	0	0	0	0	-3	59
VMP1	Q96GC9	VMP1	Vacuole membrane protein 1		VMP1_HUMAN, VMP1, TDC1, TMEM49	Endoplasmic reticulum-Golgi intermediate compartment membrane, Cell membrane, Vacuole membrane, Endoplasmic reticulum	Q96GC9 VMP1_HUMAN Vacuole membrane protein 1 Q96GC9,B4DVV9,Q9H0P4,Q9P089 Transmembrane protein 49 TDC1, TMEM49	autophagosome membrane, endoplasmic reticulum, endoplasmic reticulum-golgi intermediate compartment membrane, integral component of membrane, nucleolus, phagophore assembly site, plasma membrane	VMP1 family	<a href="http://zinc.docking.org/results/combination?filter.purchasability=purchasable&annotation.name=VMP1_HUMAN" target="_blank">http://zinc.docking.org/results/combination?filter.purchasability=purchasable&annotation.name=VMP1_HUMAN</a>	<a href="http://cansar.icr.ac.uk/cansar/molecular-targets/Q96GC9/" target="_blank">http://cansar.icr.ac.uk/cansar/molecular-targets/Q96GC9/</a>				0	0	0	0	0	0	0	-3	59
Note: annotated by canSAR (https://cansarblack.icr.ac.uk) (Beta v1.1.1), the Cancer Protein Annotation Tool.
